# COVID-19 lung disease shares driver AT2 cytopathic features with Idiopathic pulmonary fibrosis

**DOI:** 10.1101/2021.11.28.470269

**Authors:** Saptarshi Sinha, Vanessa Castillo, Celia R. Espinoza, Courtney Tindle, Ayden G. Fonseca, Jennifer M. Dan, Gajanan D. Katkar, Soumita Das, Debashis Sahoo, Pradipta Ghosh

**Affiliations:** Department of Cellular and Molecular Medicine, University of California San Diego, La Jolla, CA, 92093; Department of Pediatrics, University of California San Diego, La Jolla, CA, 92093; Department of Computer Science and Engineering, Jacobs School of Engineering, University of California San Diego, La Jolla, CA, 92093; Center for Infectious Disease and Vaccine Research, La Jolla Institute for Immunology (LJI), La Jolla, CA, USA; Department of Medicine, Division of Infectious Diseases and Global Public Health, University of California, San Diego (UCSD), La Jolla, CA, USA; Department of Pathology, University of California San Diego, La Jolla, CA, 92093; Department of Medicine, University of California San Diego, La Jolla, CA, 92093

**Keywords:** Artificial Intelligence/Machine Learning, Immune response, Alveolar Type II Pneumocytes, Damage-associated transient progenitor (DATP), Senescence, ER-stress, Interleukin 15 (IL15)

## Abstract

**Background:** In the aftermath of Covid-19, some patients develop a fibrotic lung disease, i.e., *<u>p</u>*ost-*<u>C</u>*OVID-19 *l*ung *<u>d</u>*isease (PCLD), for which we currently lack insights into pathogenesis, disease models, or treatment options.

**Method:** Using an AI-guided approach, we analyzed > 1000 human lung transcriptomic datasets associated with various lung conditions using two viral pandemic signatures (ViP and sViP) and one covid lung-derived signature. Upon identifying similarities between COVID-19 and idiopathic pulmonary fibrosis (IPF), we subsequently dissected the basis for such similarity from molecular, cytopathic, and immunologic perspectives using a panel of IPF-specific gene signatures, alongside signatures of alveolar type II (AT2) cytopathies and of prognostic monocyte-driven processes that are known drivers of IPF. Transcriptome-derived findings were used to construct protein-protein interaction (PPI) network to identify the major triggers of AT2 dysfunction. Key findings were validated in hamster and human adult lung organoid (ALO) pre-clinical models of COVID-19 using immunohistochemistry and qPCR.

**Findings:** COVID-19 resembles IPF at a fundamental level; it recapitulates the gene expression patterns (ViP and IPF signatures), cytokine storm (IL15-centric), and the AT2 cytopathic changes, e.g., injury, DNA damage, arrest in a transient, damage-induced progenitor state, and senescence-associated secretory phenotype (SASP). These immunocytopathic features were induced in pre-clinical COVID models (ALO and hamster) and reversed with effective anti-CoV-2 therapeutics in hamsters. PPI-network analyses pinpointed ER stress as one of the shared early triggers of both diseases, and IHC studies validated the same in the lungs of deceased subjects with COVID-19 and SARS-CoV-2-challenged hamster lungs. Lungs from *tg***-**mice, in which ER stress is induced specifically in the AT2 cells, faithfully recapitulate the host immune response and alveolar cytopathic changes that are induced by SARS-CoV-2.

**Interpretation:** Like IPF, COVID-19 may be driven by injury-induced ER stress that culminates into progenitor state arrest and SASP in AT2 cells. The ViP signatures in monocytes may be key determinants of prognosis. The insights, signatures, disease models identified here are likely to spur the development of therapies for patients with IPF and other fibrotic interstitial lung diseases.

**Funding:** This work was supported by the National Institutes for Health grants R01-GM138385 and AI155696 and funding from the Tobacco-Related disease Research Program (R01RG3780).

**One Sentence Summary:** Severe COVID-19 triggers cellular processes seen in fibrosing Interstitial Lung Disease

**RESEARCH IN CONTEXT:** *Evidence before this study:* In its aftermath, the COVID-19 pandemic has left many survivors, almost a third of those who recovered, with a mysterious long-haul form of the disease which culminates in a fibrotic form of interstitial lung disease (post-COVID-19 ILD). Post-COVID-19 ILD remains a largely unknown entity. Currently, we lack insights into the core cytopathic features that drive this condition.

*Added value of this study:* Using an AI-guided approach, which involves the use of sets of gene signatures, protein-protein network analysis, and a hamster model of COVID-19, we have revealed here that COVID-19 -lung fibrosis resembles IPF, the most common form of ILD, at a fundamental level—showing similar gene expression patterns in the lungs and blood, and dysfunctional AT2 processes (ER stress, telomere instability, progenitor cell arrest, and senescence). These findings are insightful because AT2 cells are known to contain an elegant quality control network to respond to intrinsic or extrinsic stress; a failure of such quality control results in diverse cellular phenotypes, of which ER stress appears to be a point of convergence, which appears to be sufficient to drive downstream fibrotic remodeling in the lung.

*Implications of all the available evidence:* Because unbiased computational methods identified the shared fundamental aspects of gene expression and cellular processes between COVID-19 and IPF, the impact of our findings is likely to go beyond COVID-19 or any viral pandemic. The insights, tools (disease models, gene signatures, and biomarkers), and mechanisms identified here are likely to spur the development of therapies for patients with IPF and, other fibrotic interstitial lung diseases, all of whom have limited or no treatment options. To dissect the validated prognostic biomarkers to assess and track the risk of pulmonary fibrosis and develop therapeutics to halt fibrogenic progression.
