## Supplemental Information 1 for "COVID-19 lung disease shares driver AT2 cytopathic features with Idiopathic pulmonary fibrosis"

### Sheet: Sheet1
GSEID	Disease/Diagnosis	Sample	Sample number	Description
Figure 2A
GSE143303	Asthma	Endobronchial biopsy	60	transcriptomic profiles in endobronchial biopsies of adults with severe asthma and different inflammatory phenotypes (neutrophilic, eosinophilic and paucigranulocytic) compared with healthy controls.
GSE63459	Adenocarcinoma	Lung	65	Total cellular RNA was extracted from tumor and matching adjacent non-tumor lung and hybridized to Illumina HumanRef-8 v3 Expression Beadchip arrays.
PMID: 11707567	Carcinoids	lung	186	Using oligonucleotide microarrays, we analyzed mRNA expression levels corresponding to 12,600 transcript sequences in 186 lung tumor samples, including 139 adenocarcinomas resected from the lung.
GSE113439	Palmonary HTN	Lung	26	Fresh frozen lung samples were obtained from the recipients organs of 15 patients with PAH and 11 normal controls (normal lung tissue obtained from tissue flanking lung cancer resections).
GSE84538	CTEPH	Lung	12	Expression pattern in human pulmonary arteries during CTEPH or IPAH, using healthy failed donors as control
GSE157671	Sarcoidosis	micro-dissected lungs	31	Differential transcriptomics in sarcoidosis lung and lymph node granulomas with comparisons to pathogen-specific granulomas
GSE48080	Community acquired pneumonia (CAP)	PBMC	13	whole-genome gene expression profiles of mononuclear cells from survivor (n=5) and non-survivor (n=5) septic patients, as well as from 3 healthy controls. Blood samples were collected at the time of sepsis diagnosis and seven days later, allowing us to evaluate the role of biological processes or genes possibly involved in patient recovery.
GSE42834	Tuberculosis	PBMC	356	Human whole blood microarray study to compare patients with tuberculosis, sarcoidosis, pneumonia, and lung cancer
GSE132914	IPF	Lung	6	Single cell RNA-seq using 10x chromium system on enriched epithelial cells from 3 IPF patient samples ( Fibrotic region) and 3 donor control samples
GSE122960	IPF	Lung	17	Single-Cell Transcriptomic Analysis of Human Lung Reveals Complex Multicellular Changes During Pulmonary Fibrosis II
GSE149878	IPF	Lung	4	Using 10x genomics to measure single-cell RNA sequence (scRNA-seq) to comprehensively characterize the lung microenvironment in 4 lung tissues from the same COVID-19 severe patient.
GSE171524	Covid Lung	Lung	27	Single-nuclei RNA sequencing of 116,314 cells from 20 frozen lungs obtained from 19 COVID-19 decedents and seven control patients.
GSE149878	Covid Lung	Lung	4	Using 10x genomics to measure single-cell RNA sequence (scRNA-seq) to comprehensively characterize the lung microenvironment in 4 lung tissues from the same COVID-19 severe patient.
Figure 2B
GSE132914	IPF	Lung	6	Single cell RNA-seq using 10x chromium system on enriched epithelial cells from 3 IPF patient samples ( Fibrotic region) and 3 donor control samples
GSE146981	IPF	Lung	28	Single cell RNA-seq using 10x chromium system on isolated epithelial cells (DAPI-,CD45-,CD31-,CD326+) from donor , and IPF patients lung explant tissue. Here we present data from 9 donor samples, 5 out of this 9 donors, we collect epithelial cells from tracheal, dissected proximal airway as well as distal tissue to represent all epithelial cell types of donor lung. The other 5 donor samples, we o…
GSE158127	Covid Lung	Lung	22	Lung transplantation for patients with severe COVID-19
GSE171524	Covid Lung	Lung	27	Single-nuclei RNA sequencing of 116,314 cells from 20 frozen lungs obtained from 19 COVID-19 decedents and seven control patients.
GSE149878	IPF	Lung	4	Using 10x genomics to measure single-cell RNA sequence (scRNA-seq) to comprehensively characterize the lung microenvironment in 4 lung tissues from the same COVID-19 severe patient.
GSE159354	IPF	Lung	48	Single-cell RNA-seq of sort human lung explants from IPF and SSc-ILD patients
GSE122960	IPF	Lung	17	Single-Cell Transcriptomic Analysis of Human Lung Reveals Complex Multicellular Changes During Pulmonary Fibrosis II
GSE149878	Covid Lung	Lung	4	Using 10x genomics to measure single-cell RNA sequence (scRNA-seq) to comprehensively characterize the lung microenvironment in 4 lung tissues from the same COVID-19 severe patient.
Figure 2D
GSE181032	COV-hospitalised	PBMC	15	Convalescent COVID-19 patients without comorbidities display similar immunophenotypes over time despite divergent disease severities
Figure 2I
GSE168409	GWI	PBMC	117	RNA-seq of total RNA from peripheral blood mononuclear cells of GWI patients and matched healthy controls that underwent the exercise challenge. Blood was drawn at T0 (baseline, before exercise), T1 (VO2max, peak of exercise) and T2 (recovery, four hours after T1) time points.
GSE16059	ICF	PBMC	88	Gene Expression in Peripheral Blood Leucocytes in Monozygotic Twins Discordant for Chronic Fatigue
GSE16059	CFS	PBMC	88	Gene Expression in Peripheral Blood Leucocytes in Monozygotic Twins Discordant for Chronic Fatigue
GSE171524	Covid Lung	Lung	27	Single-nuclei RNA sequencing of 116,314 cells from 20 frozen lungs obtained from 19 COVID-19 decedents and seven control patients.
GSE149878	Covid Lung	Lung	4	Using 10x genomics to measure single-cell RNA sequence (scRNA-seq) to comprehensively characterize the lung microenvironment in 4 lung tissues from the same COVID-19 severe patient.
Figure 4A
GSE145926	Covid Lung	Lung	21	Single-cell landscape of bronchoalveolar immune cells in COVID-19 patients
Figure 4B
GSE149878	Covid Lung	Lung	4	Using 10x genomics to measure single-cell RNA sequence (scRNA-seq) to comprehensively characterize the lung microenvironment in 4 lung tissues from the same COVID-19 severe patient.
GSE122960	IPF	Lung	17	Single-Cell Transcriptomic Analysis of Human Lung Reveals Complex Multicellular Changes During Pulmonary Fibrosis II
Figure 4D
GSE155941	IPF	Lung	12	Transcriptional profiling of senescent A549 cells
GSE146981	IPF	Lung	28	Single cell RNAseq reconstruct normal and IPF lung epithelium
GSE151764	Covid Lung	Lung	56	Two distinct immunopathological profiles in lungs of lethal COVID-19
GSE158127	Covid Lung	Lung	22	Lung transplantation for patients with severe COVID-19
GSE171524	Covid Lung	Lung	27	Single-nuclei RNA sequencing of 116,314 cells from 20 frozen lungs obtained from 19 COVID-19 decedents and seven control patients.
GSE149878	IPF	Lung	4	Using 10x genomics to measure single-cell RNA sequence (scRNA-seq) to comprehensively characterize the lung microenvironment in 4 lung tissues from the same COVID-19 severe patient.
GSE122960	IPF	Lung	17	Single-Cell Transcriptomic Analysis of Human Lung Reveals Complex Multicellular Changes During Pulmonary Fibrosis II
GSE149878	Covid Lung	Lung	4	Using 10x genomics to measure single-cell RNA sequence (scRNA-seq) to comprehensively characterize the lung microenvironment in 4 lung tissues from the same COVID-19 severe patient.
		Figure4E
GSE159354	IPF lung	lung	48	Single-cell RNA-seq of sort human lung explants from IPF and SSc-ILD patients
Figure S1,S2
GSE157058	Covid Lung	Lung	8	Lung samples from 8-week old Syrian hamsters were used from a previously published study (PMID:32540903). We chose three different groups of samples: uninfected control, SARS-CoV-2 challenge after Den3 (antibody to dengue virus), and SARS-CoV-2 challenge after Anti-CoV2 (CC12.2; a potent SARS-CoV-2 neutralizing antibodies) (PMID:32540903).
GSE150910	IPF	Lung	288	RNA-Sequencing of Chronic hypersensitivity pneumonitis compared with Idiopathic Pulmonary Fibrosis and Control Lung
GSE173355	IPF	Lung	37	500 ng total RNA was used to prepare libraries with the TruSeq stranded mRNA library prep kit. rRNA-depleted libraries were prepared from 1 ug total RNA with the Epidemiology Ribo-Zero Gold rRNA Removal Kit. Libraries were sequenced at 80M reads on the Illumina NovaSeq 6000.
GSE132914	IPF	Lung	6	Single cell RNA-seq using 10x chromium system on enriched epithelial cells from 3 IPF patient samples ( Fibrotic region) and 3 donor control samples
GSE146981	IPF	Lung	28	Single cell RNA-seq using 10x chromium system on isolated epithelial cells (DAPI-,CD45-,CD31-,CD326+) from donor , and IPF patients lung explant tissue. Here we present data from 9 donor samples, 5 out of this 9 donors, we collect epithelial cells from tracheal, dissected proximal airway as well as distal tissue to represent all epithelial cell types of donor lung. The other 5 donor samples, we o…
GSE149878	IPF	Lung	4	Using 10x genomics to measure single-cell RNA sequence (scRNA-seq) to comprehensively characterize the lung microenvironment in 4 lung tissues from the same COVID-19 severe patient.
GSE159354	IPF	Lung	48	Single-cell RNA-seq of sort human lung explants from IPF and SSc-ILD patients
GSE122960	IPF	Lung	17	Single-Cell Transcriptomic Analysis of Human Lung Reveals Complex Multicellular Changes During Pulmonary Fibrosis II
GSE184316	IPF	Lung	100	Lung microenvironments and disease progression in fibrotic hypersensitivity pneumonitis
GSE166036	IPF	Lung	49	Examining gene expression profile from varying preparations of fibrotic lung tissue
GSE168095	Covid Lung	Lung	10	Hamster lung from uninfected (U, n=2), vehicle treated (V, n=4) and MK-4482 (EIDD-2801) treated (T, n=4) samples were analyzed using RNASeq platform.
GSE167400	Covid Lung	Lung	8	RNA-seq Analysis of wild type, hACE2 and hCD147 mice lung tissues Transcriptomes after infection with SARS-CoV-2
GSE122960	IPF	Lung	17	Single-Cell Transcriptomic Analysis of Human Lung Reveals Complex Multicellular Changes During Pulmonary Fibrosis II
GSE161615	Covid Lung	Lung	27	RNA sequencing analysis was performed with the lung homogenates of naive K18-hACE2 mice or mice infected with SARS-CoV-2 infection at 8 dpi. At 1 (D+1) or 2 (D+2) dpi, mice were given a single 200 ug dose of COV2-2050 or COV2-2050 LALA-PG via an intraperitoneal injection.
Figure 5B/C
GSE168095	Covid Lung	Lung	10	Hamster lung from uninfected (U, n=2), vehicle treated (V, n=4) and MK-4482 (EIDD-2801) treated (T, n=4) samples were analyzed using RNASeq platform.
GSE157058	Covid Lung	Lung	8	Lung samples from 8-week old Syrian hamsters were used from a previously published study (PMID:32540903). We chose three different groups of samples: uninfected control, SARS-CoV-2 challenge after Den3 (antibody to dengue virus), and SARS-CoV-2 challenge after Anti-CoV2 (CC12.2; a potent SARS-CoV-2 neutralizing antibodies) (PMID:32540903).
Figure 6D
GSE152586	Covid Lung	Organoid	6	Bulk RNA-seq was perfomed using human alveolar type II cell organoids at 48 hours after SARS-CoV-2 infection
GSE154613	Covid Lung	Organoid	66	ndependent biological triplicates of transformed lung alveolar (A549) transduced with a vector expressing human ACE2, or pancreatic organoids created from hESCs, were mock treated or infected with SARS-CoV-2 (USA-WA1/2020) with or without DMSO, berbamine, terfenadine, loperamide, trifluoperazine, amlodipine, and RS-504393.
GSE160435	Covid Lung	Organoid	10	bulk RNAseq of SARS-COV2 infected human lung organoid
Figure 8C
GSE157058	Covid Lung	Lung	8	Lung samples from 8-week old Syrian hamsters were used from a previously published study (PMID:32540903). We chose three different groups of samples: uninfected control, SARS-CoV-2 challenge after Den3 (antibody to dengue virus), and SARS-CoV-2 challenge after Anti-CoV2 (CC12.2; a potent SARS-CoV-2 neutralizing antibodies) (PMID:32540903).
GSE121132	Grp78 KO	Lung	6	Analysis of Grp78 deficiency in lung epithelial type 2 cells.
		Human	1766
		Hamster	41
		Mice	18
		total	1825
