## Supplemental Information 3 for "COVID-19 lung disease shares driver AT2 cytopathic features with Idiopathic pulmonary fibrosis"

### Sheet: Sheet1
	UCSD ID	Acute/ Convalescent	Days post symptom onset	Age	Gender	Peak Disease Severity
	CoV3	Acute	37	59	M	Critical
	CoV23	Acute	18	72	F	Moderate
	CoV36	Acute	17	43	F	Critical
	CoV37	Acute	4	25	F	Mild
	CoV38	Acute	4	32	M	Mild
	CoV41	Acute	7	83	M	Mild
	CoV40	Acute	10	83	M	Severe to Critical (NRB in ICU but never intubated)
	CoV42	Acute	6	58	M	Mild to Moderate
	CoV64	Acute	13	62	M	Moderate
	CoV65	Acute	28	42	M	Critical
	CoV66	Acute	6	53	F	Moderate
	Cov77	Acute	9	81	M	Mod-Severe
	Cov78	Acute	10	42	M	Mod-Severe
	CoV81	Acute	22	37	F	Critical
	CoV82	Acute	8	53	M	Critical
	CoV92	Acute	10	84	M	Critical
	CoV93	Acute	4	41	M	Critical
	CoV97	Acute	13	65	M	Critical
	CoV98	Acute	5	86	M	Critical
	CoV99	Acute	22	77	F	Critical
	CoV14	Convalescent	24	32	M	Mild
	CoV21	Convalescent	27	42	M	Mild
	CoV22	Convalescent	34	51	M	Mild
	CoV25	Convalescent	21	40	F	Mild
	CoV26	Convalescent	30	43	F	Mild
	CoV29	Convalescent	30	55	F	Mild
	CoV30	Convalescent	27	40	M	Mild to Moderate
	CoV31	Convalescent	33	64	M	Mild
	Cov7	Convalescent	25	44	F	mild
	Cov8	Convalescent	22	45	M	mild
	Cov9	Convalescent	25	43	F	mild
	Cov12	Convalescent	25	39	F	mild
	Cov18	Convalescent	23	48	F	mild
	Cov62	Convalescent	50	55	M	mild
	Cov63	Convalescent	39	68	M	mild to moderate
	Cov64	Convalescent	56	44	F	mild
	Cov201	Acute	12	73	M	moderate
	Cov204	Acute	13	54	M	moderate
	Cov205	Acute	9	37	M	moderate
	Cov206	Acute	10	77	F	moderate
	Cov207	Acute	8	49	M	moderate
	Cov210	Acute	5	48	M	moderate
	Cov211	Acute	8	39	F	moderate
	Cov202	Acute	10	37	M	severe
	Cov106	Convalescent	74	59	M	Moderate
	Cov103	Convalescent	79	50	M	mild to moderate
	Cov208A	Acute	7	84	M	Fatal
	Cov213A	Acute	NA	37	M	Asymptomatic
	Cov215	Acute	9	68	M	Severe
	Cov218	Acute	5	53	M	Severe
	CoV220	Acute	N/A	55	M	Asymptomatic
	CoV221	Acute	5	68	M	moderate to severe
	CoV222	Acute	5	68	M	moderate
	CoV223	Acute	7	57	M	moderate to severe
