## Supplemental Information 4 for "COVID-19 lung disease shares driver AT2 cytopathic features with Idiopathic pulmonary fibrosis"

### Sheet: Sheet2
label	VEGF	IL15	MIP-1α	IFNg	IL10	IL1b	IL2	IL6	IL8	TNFa	Days Post Symptom Onset	Collect date	Platelets (1000/mm3)	Eosinophills (1000/mm3)	D-Dimer (ng/mL)	D-Dimer (date)	Age	Gender	Severity
COVID-09092020-Cov224	9.6585	1.86998	NaN	49.6685	0.786293	0.02178	0.200891	1.00191	5.96115	0.538305	7	8/8/20	49	0	607	8/7/20	67	F	severe
COVID-08202020-Cov218	28.6723	2.67583	8.26285	12.6508	0.79744	0.0737722	0.130704	3.20372	1.70062	0.654761	5	7/24/20	259	0			53	M	Severe
COVID-08202020-Cov215	11.1239	1.41606	5.45619	2.83733	0.192373	0.0266787	0.0351463	0.916687	3.06643	0.255539	9	7/13/20	120	0.1			68	M	Severe
COVID-08202020-CoV223	1.79207	3.36124	4.90087	13.3924	0.120085	0.0718083	0.174525	9.25166	2.71517	0.80693	7	8/8/20	101	0	213	8/9/20	57	M	severe
COVID-09092020-Cov203A	26.8105	3.87095	14.112	35.4983	0.93133	0.0168835	0.250813	31.8782	7.80605	1.20166	13	6/2/20	228	0.1			65	F	severe
COVID-05282020-CoV78	26.1483	2.29179	2.15016	55.9805	0.819739	0.0580645	0.168673	3.30207	7.76514	0.477937	10	5/11/20	277	0	183	5/9/20	42	M	Mod-Severe
COVID-05282020-CoV77	19.9095	1.41606	8.96636	1.12303	0.37755	0.0482515	0.280243	1.28783	2.02317	0.65075	9	5/10/20	358	0.4	319	5/6/20	81	M	Mod-Severe
COVID-09092020-Cov216	24.9657	4.7367	8.07842	49.9769	1.94091	0.615391	0.976274	4.96995	2.16187	0.746915	8	7/18/20	142	0			38	F	moderate to severe
COVID-08202020-CoV221	17.9625	2.13533	12.816	3.55971	1.08556	0.21929	0.552547	6.52175	2.82193	1.07828	5	8/5/20	100	0.1			68	M	moderate to severe
COVID-09092020-Cov219	9.98893	1.91992	3.94072	1.86685	0.557089	0.131745	1.48081	9.50952	1.04136	0.874872	N/A	7/26/20	207	0.3			94	F	critical
COVID-05282020-CoV99	40.4392	2.08575	10.091	4.67386	0.32893	0.168129	0.283188	7.33783	3.21193	1.21756	22	5/25/20	349	1.8	401		77	F	Critical
COVID-05282020-CoV98	49.1602	3.29717	10.091	0.647471	0.980478	0.104224	0.183308	12.5569	1.98127	0.902827	5	5/25/20	366	0.2	2543	5/22/20	86	M	Critical
COVID-05282020-CoV97	44.289	6.0927	17.0097	69.6498	1.55635	0.111103	0.48129	58.6317	20.9177	0.994596	13	5/25/20	177	0	361	5/24/20	65	M	Critical
COVID-05282020-CoV93	32.0389	2.95129	9.13461	9.18921	0.426237	0.0943986	NaN	2.24849	3.39882	0.870878	4	5/20/20	141	0			41	M	Critical
COVID-05282020-CoV92	91.3146	1.94486	16.1295	4.69449	0.508253	0.0551203	0.407214	38.2144	3.10282	1.1181	10	5/20/20	400	0.2	724	5/14/20	84	M	Critical
COVID-05282020-CoV82	12.7257	1.94486	NaN	4.44694	0.410739	0.0482515	0.29792	3.47752	5.77357	0.3892	8	5/20/20	238	0	267	5/21/20	53	M	Critical
COVID-05282020-CoV81	48.7918	1.50924	8.07842	2.42442	0.229736	0.0364813	0.107409	0.0770948	3.9481	0.522216	22	5/15/20	263	0	<150	5/8/20	37	F	Critical
COVID-05282020-CoV65	64.2053	1.21124	3.5703	2.44507	0.12664	0.152393	0.026565	5.80188	4.03607	0.449729	28	4/26/20	329	0.3	3387	4/8/20	42	M	Critical
COVID-09092020-Cov209	12.8183	1.39907	5.18521	3.47716	0.512691	0.0502138	0.168673	9.96186	3.37547	0.578498	13	6/28/20	117	0	1288	6/15/20	88	F	fatal
COVID-08202020-Cov208A	19.4967	5.22757	7.69774	11.1674	1.64846	0.0708264	0.151133	9.02679	16.4946	0.922787	7	6/20/20	69	0	1758	6/18/20	84	M	Fatal

### Sheet: Sheet1
ID	Group	Disease	PLT	eosino	age_yr	D-Dimer (ng/mL)	gender	VEGF	IL15	MIP-1α	IFNg	IL10	IL1b	IL2	IL6	IL8	TNFa
COVID-09092020-Cov203A	Acute COVID19	Acute COVID19	228	0.1	65		F	26.8105	3.87095	14.112	35.4983	0.93133	0.0168835	0.250813	31.8782	7.80605	1.20166
COVID-09092020-Cov224	Acute COVID19	Acute COVID19	49	0	67	607	F	9.6585	1.86998		49.6685	0.786293	0.02178	0.200891	1.00191	5.96115	0.538305
COVID-09092020-Cov219	Acute COVID19	Acute COVID19	207	0.3	94		F	9.98893	1.91992	3.94072	1.86685	0.557089	0.131745	1.48081	9.50952	1.04136	0.874872
COVID-09092020-Cov217	Acute COVID19	Acute COVID19	194	0.1	83		F	7.74752	2.91897	3.16162	0.00538043	0.166046	0.0325595		0.0119917	0.998953	0.296126
COVID-09092020-Cov216	Acute COVID19	Acute COVID19	142	0	38		F	24.9657	4.7367	8.07842	49.9769	1.94091	0.615391	0.976274	4.96995	2.16187	0.746915
COVID-09092020-Cov212	Acute COVID19	Acute COVID19	270	0	61		F	14.3061	3.38525	10.3922	17.9849	0.949199	0.0453084	0.0986899	11.5591	2.35003	0.758923
COVID-09092020-Cov209	Acute COVID19	Acute COVID19	117	0	88	1288	F	12.8183	1.39907	5.18521	3.47716	0.512691	0.0502138	0.168673	9.96186	3.37547	0.578498
COVID-08202020-Cov213A	Acute COVID19	Acute COVID19	157	0	37		M	18.6918	1.58519		1.72225	0.393035	0.0433465	0.0783863	5.04008	0.473585	0.38112
COVID-08202020-Cov208A	Acute COVID19	Acute COVID19	69	0	84	1758	M	19.4967	5.22757	7.69774	11.1674	1.64846	0.0708264	0.151133	9.02679	16.4946	0.922787
COVID-08202020-Cov218	Acute COVID19	Acute COVID19	259	0	53		M	28.6723	2.67583	8.26285	12.6508	0.79744	0.0737722	0.130704	3.20372	1.70062	0.654761
COVID-08202020-Cov215	Acute COVID19	Acute COVID19	120	0.1	68		M	11.1239	1.41606	5.45619	2.83733	0.192373	0.0266787	0.0351463	0.916687	3.06643	0.255539
COVID-08202020-CoV223	Acute COVID19	Acute COVID19	101	0	57	213	M	1.79207	3.36124	4.90087	13.3924	0.120085	0.0718083	0.174525	9.25166	2.71517	0.80693
COVID-08202020-CoV222	Acute COVID19	Acute COVID19	226	0.3	68		M	54.7932	1.81161	9.13461	34.6343	0.888907	0.0973461	0.436825	3.61123	3.90411	1.29308
COVID-08202020-CoV221	Acute COVID19	Acute COVID19	100	0.1	68		M	17.9625	2.13533	12.816	3.55971	1.08556	0.21929	0.552547	6.52175	2.82193	1.07828
COVID-08202020-CoV220	Acute COVID19	Acute COVID19	258	0.1	55		M	7.03534	2.35745	6.43728	0.688839	0.384185	0.108155	0.0870802	2.20053	0.983043	0.437633
COVID-05282020-CoV99	Acute COVID19	Acute COVID19	349	1.8	77	401	F	40.4392	2.08575	10.091	4.67386	0.32893	0.168129	0.283188	7.33783	3.21193	1.21756
COVID-05282020-CoV98	Acute COVID19	Acute COVID19	366	0.2	86	2543	M	49.1602	3.29717	10.091	0.647471	0.980478	0.104224	0.183308	12.5569	1.98127	0.902827
COVID-05282020-CoV97	Acute COVID19	Acute COVID19	177	0	65	361	M	44.289	6.0927	17.0097	69.6498	1.55635	0.111103	0.48129	58.6317	20.9177	0.994596
COVID-05282020-CoV93	Acute COVID19	Acute COVID19	141	0	41		M	32.0389	2.95129	9.13461	9.18921	0.426237	0.0943986		2.24849	3.39882	0.870878
COVID-05282020-CoV92	Acute COVID19	Acute COVID19	400	0.2	84	724	M	91.3146	1.94486	16.1295	4.69449	0.508253	0.0551203	0.407214	38.2144	3.10282	1.1181
COVID-05282020-CoV82	Acute COVID19	Acute COVID19	238	0	53	267	M	12.7257	1.94486		4.44694	0.410739	0.0482515	0.29792	3.47752	5.77357	0.3892
COVID-05282020-CoV81	Acute COVID19	Acute COVID19	263	0	37	<150	F	48.7918	1.50924	8.07842	2.42442	0.229736	0.0364813	0.107409	0.0770948	3.9481	0.522216
COVID-05282020-CoV78	Acute COVID19	Acute COVID19	277	0	42	183	M	26.1483	2.29179	2.15016	55.9805	0.819739	0.0580645	0.168673	3.30207	7.76514	0.477937
COVID-05282020-CoV77	Acute COVID19	Acute COVID19	358	0.4	81	319	M	19.9095	1.41606	8.96636	1.12303	0.37755	0.0482515	0.280243	1.28783	2.02317	0.65075
COVID-05282020-CoV66	Acute COVID19	Acute COVID19	335	0.1	53		F	15.8417	1.59362	4.28224	9.27165	0.601526	0.0541389	0.156977	2.60844	5.03504	0.288015
COVID-05282020-CoV65	Acute COVID19	Acute COVID19	329	0.3	42	3387	M	64.2053	1.21124	3.5703	2.44507	0.12664	0.152393	0.026565	5.80188	4.03607	0.449729
COVID-05282020-CoV64	Acute COVID19	Acute COVID19	262	0	62		M	6.9631	0.696218		4.05494	0.0830146	0.0374619		0.234228	0.583532	0.0340385
09092020NHD-212	Healthy Adult	Healthy Adult						1.89462	0.758415			0.0374858	0.0159045		0.056203	1.01221
09092020NHD-211	Healthy Adult	Healthy Adult						13.3088	0.873026		2.17664	0.0331732	0.0777002	0.0668144		1.46919	0.368996
09092020NHD-203	Healthy Adult	Healthy Adult						5.35607	1.06473		2.23859	0.0895454	0.024719		0.137575	1.30312	0.165905
09092020NHD-188	Healthy Adult	Healthy Adult						10.4143	0.829074	4.60089	0.688839	0.0526184	0.14846	0.0668144		1.02281	0.296126
09092020NHD-174	Healthy Adult	Healthy Adult						4.07309	1.07338		1.86685	0.0374858	0.0394232		0.150704	0.773091	0.0631461
09092020NHD-171	Healthy Adult	Healthy Adult						4.15615	0.951766	2.15016	0.274949	0.0418037	0.0119899			0.682434
09092020NHD-169	Healthy Adult	Healthy Adult						7.71233	0.899325		1.16437	0.00747032	0.0227596		0.041947	2.30824	0.0755572
09092020NHD-152	Healthy Adult	Healthy Adult						2.94641	1.02138	6.66217	1.22637	0.0439645	0.0237392	0.0408831	0.163746	1.07844	0.08794
09092020NHD-136	Healthy Adult	Healthy Adult						3.43485	0.322404		1.04035	0.0353288	0.0364813	0.0380133	0.104303	1.15783	0.141354
09092020NHD-120	Healthy Adult	Healthy Adult						6.67214	0.908079	2.15016	0.895634	0.0547844	0.00514652			1.45602
09092020NHD-47	Healthy Adult	Healthy Adult						30.3064	2.40662	4.60089	0.895634	0.466118	0.0335399	0.0928827	1.41514	1.97341	0.602595
