## Supplemental Information 5 for "COVID-19 lung disease shares driver AT2 cytopathic features with Idiopathic pulmonary fibrosis"

### Sheet: Sheet1
Protein	Degree	Z
PPIL3	32	4.17536
POMC	31	4.01738
PPARG	31	4.01738
POLR3A	30	3.8594
POLR3B	30	3.8594
MECR	29	3.70142
MCM7	28	3.54344
MAGED2	27	3.38547
MAPK1	27	3.38547
MAPK14	27	3.38547
MAPK3	27	3.38547
LOX	26	3.22749
LYZ	26	3.22749
LIPA	25	3.06951
LIPC	25	3.06951
LMNA	25	3.06951
LDLR	24	2.91153
LEP	24	2.91153
KRT8	23	2.75355
LCAT	23	2.75355
KRT19	22	2.59558
KRAS	21	2.4376
KLK13	20	2.27962
ASAH1	19	2.12164
ATP5S	19	2.12164
APOC2	18	1.96367
APOE	18	1.96367
APP	18	1.96367
ARAF	18	1.96367
APOA5	17	1.80569
APOB	17	1.80569
ANXA5	16	1.64771
APAF1	16	1.64771
ANXA1	15	1.48973
ANXA2	15	1.48973
ANO6	14	1.33175
ANKHD1	13	1.17378
ANO1	13	1.17378
AKT1	12	1.0158
AKT3	12	1.0158
ALB	12	1.0158
ANAPC2	12	1.0158
ACTB	11	0.85782
ACVR2B	11	0.85782
ADCY10	11	0.85782
ADCY7	11	0.85782
ADIPOQ	11	0.85782
AFP	11	0.85782
AGPAT2	11	0.85782
AGT	11	0.85782
AIFM1	11	0.85782
ACADS	10	0.699842
ACLY	10	0.699842
ACP1	10	0.699842
ACSM6	10	0.699842
WDR93	9	0.541864
WDTC1	9	0.541864
YES1	9	0.541864
YWHAE	9	0.541864
ZC3HAV1	9	0.541864
ZSCAN4	9	0.541864
UBA52	8	0.383886
UBC	8	0.383886
UBE2I	8	0.383886
URB1	8	0.383886
USP10	8	0.383886
VCL	8	0.383886
VCP	8	0.383886
VEGFA	8	0.383886
VLDLR	8	0.383886
VPS29	8	0.383886
TNFSF11	7	0.225908
TOR1A	7	0.225908
TP53	7	0.225908
TP53BP1	7	0.225908
TRAF2	7	0.225908
TRIM25	7	0.225908
TRIM48	7	0.225908
TSC2	7	0.225908
TST	7	0.225908
TXNDC5	7	0.225908
TYMS	7	0.225908
TBX1	6	0.0679305
TBX3	6	0.0679305
TCN1	6	0.0679305
TERF1	6	0.0679305
TFRC	6	0.0679305
TGFB1	6	0.0679305
THBS1	6	0.0679305
TIMP1	6	0.0679305
TIMP2	6	0.0679305
TIMP3	6	0.0679305
TIMP4	6	0.0679305
TMCO1	6	0.0679305
TMEM141	6	0.0679305
TMEM14A	6	0.0679305
TMEM14B	6	0.0679305
TMEM14C	6	0.0679305
TMEM92	6	0.0679305
TNF	6	0.0679305
TNFRSF10C	6	0.0679305
TNFSF10	6	0.0679305
ABCA1	5	-0.0900474
SERPINE1	5	-0.0900474
SERPINE2	5	-0.0900474
SETBP1	5	-0.0900474
SH3D19	5	-0.0900474
SHC1	5	-0.0900474
SIRT1	5	-0.0900474
SLC6A3	5	-0.0900474
SLU7	5	-0.0900474
SMARCA5	5	-0.0900474
SNAP25	5	-0.0900474
SNRPN	5	-0.0900474
SNX2	5	-0.0900474
SNX3	5	-0.0900474
SOD2	5	-0.0900474
SPR	5	-0.0900474
SQRDL	5	-0.0900474
SRC	5	-0.0900474
SST	5	-0.0900474
STK11	5	-0.0900474
SUMO1	5	-0.0900474
TACR2	5	-0.0900474
PPOX	4	-0.248025
PPP2R2A	4	-0.248025
PPT2	4	-0.248025
PRTN3	4	-0.248025
PSMA7	4	-0.248025
PSMB10	4	-0.248025
PSMB2	4	-0.248025
PSMB9	4	-0.248025
PSMD1	4	-0.248025
PSMF1	4	-0.248025
PTAFR	4	-0.248025
PTEN	4	-0.248025
PTGS2	4	-0.248025
PTK2	4	-0.248025
PTS	4	-0.248025
PYCARD	4	-0.248025
RAF1	4	-0.248025
RBX1	4	-0.248025
RCN1	4	-0.248025
RELA	4	-0.248025
RIOK2	4	-0.248025
RNGTT	4	-0.248025
RPS11	4	-0.248025
RPS27A	4	-0.248025
RRM1	4	-0.248025
RSPH4A	4	-0.248025
S100A14	4	-0.248025
SAA1	4	-0.248025
SAA4	4	-0.248025
SCCPDH	4	-0.248025
SCD	4	-0.248025
SDHA	4	-0.248025
SDHB	4	-0.248025
SDHC	4	-0.248025
SEPT12	4	-0.248025
SERPINA5	4	-0.248025
MEN1	3	-0.406003
MGAM	3	-0.406003
MIF	3	-0.406003
MMP13	3	-0.406003
MMP14	3	-0.406003
MMP2	3	-0.406003
MMP7	3	-0.406003
MMP9	3	-0.406003
MNAT1	3	-0.406003
MOV10	3	-0.406003
MSR1	3	-0.406003
MSRB1	3	-0.406003
MTA1	3	-0.406003
MTAP	3	-0.406003
MYC	3	-0.406003
NCAM1	3	-0.406003
NDUFAB1	3	-0.406003
NLRP3	3	-0.406003
NME1-NME2	3	-0.406003
NME2	3	-0.406003
NOS3	3	-0.406003
NPC2	3	-0.406003
NPR1	3	-0.406003
NRAS	3	-0.406003
NSMCE4A	3	-0.406003
NUCB1	3	-0.406003
OLR1	3	-0.406003
OR10P1	3	-0.406003
ORC3	3	-0.406003
ORM1	3	-0.406003
ORM2	3	-0.406003
P4HB	3	-0.406003
PAH	3	-0.406003
PAPSS1	3	-0.406003
PCBP2	3	-0.406003
PCMT1	3	-0.406003
PCNA	3	-0.406003
PDXK	3	-0.406003
PEX19	3	-0.406003
PEX3	3	-0.406003
PHC3	3	-0.406003
PIK3CA	3	-0.406003
PKM	3	-0.406003
PKP2	3	-0.406003
PKP3	3	-0.406003
PLA	3	-0.406003
PLAUR	3	-0.406003
PLG	3	-0.406003
POLR1A	3	-0.406003
POLR2B	3	-0.406003
POLR2E	3	-0.406003
ATP6V0C	2	-0.563981
B2M	2	-0.563981
BARD1	2	-0.563981
BCL2A1	2	-0.563981
BCL2L1	2	-0.563981
BDNF	2	-0.563981
BRCA1	2	-0.563981
BRCC3	2	-0.563981
BRMS1	2	-0.563981
C14orf166	2	-0.563981
C21orf91	2	-0.563981
C3	2	-0.563981
CABLES1	2	-0.563981
CAMP	2	-0.563981
CARD16	2	-0.563981
CARD17	2	-0.563981
CARM1	2	-0.563981
CASP1	2	-0.563981
CASP10	2	-0.563981
CASP4	2	-0.563981
CASP5	2	-0.563981
CASP8	2	-0.563981
CBFB	2	-0.563981
CBR1	2	-0.563981
CBR4	2	-0.563981
CCL2	2	-0.563981
CCNA1	2	-0.563981
CCND1	2	-0.563981
CCNE1	2	-0.563981
CD44	2	-0.563981
CD74	2	-0.563981
CDH1	2	-0.563981
CDH2	2	-0.563981
CDKN1A	2	-0.563981
CDKN1B	2	-0.563981
CDKN1C	2	-0.563981
CDKN2A	2	-0.563981
CDKN2B	2	-0.563981
CDKN2D	2	-0.563981
CEBPB	2	-0.563981
CERS2	2	-0.563981
CFAP221	2	-0.563981
CFTR	2	-0.563981
CHI3L1	2	-0.563981
CLDN12	2	-0.563981
CLDN4	2	-0.563981
CLIC4	2	-0.563981
CL	2	-0.563981
COPB1	2	-0.563981
CORT	2	-0.563981
CREBBP	2	-0.563981
CRKL	2	-0.563981
CRYZ	2	-0.563981
CSF1	2	-0.563981
CSF3R	2	-0.563981
CTCF	2	-0.563981
CTNNB1	2	-0.563981
CTSA	2	-0.563981
CTSB	2	-0.563981
CXCL1	2	-0.563981
CXCL10	2	-0.563981
CXCL12	2	-0.563981
CXCL16	2	-0.563981
CXCL8	2	-0.563981
CYCS	2	-0.563981
CYFIP1	2	-0.563981
DAB2IP	2	-0.563981
DDX21	2	-0.563981
DECR1	2	-0.563981
DHFR	2	-0.563981
DHX33	2	-0.563981
DNAJC3	2	-0.563981
DNMT1	2	-0.563981
DYNC1I2	2	-0.563981
EGF	2	-0.563981
EGFR	2	-0.563981
EIF3A	2	-0.563981
ELANE	2	-0.563981
ELOVL7	2	-0.563981
ENSG00000269897	2	-0.563981
EPAS1	2	-0.563981
EPHA2	2	-0.563981
ERBB2	2	-0.563981
ESR1	2	-0.563981
EXOG	2	-0.563981
EZH2	2	-0.563981
EZR	2	-0.563981
F13A1	2	-0.563981
F2	2	-0.563981
F5	2	-0.563981
FABP5	2	-0.563981
FADD	2	-0.563981
FADS2	2	-0.563981
FASLG	2	-0.563981
FASN	2	-0.563981
FBXO47	2	-0.563981
FCGR1A	2	-0.563981
FGG	2	-0.563981
FLT1	2	-0.563981
FLVCR2	2	-0.563981
FN1	2	-0.563981
FN3KRP	2	-0.563981
FOS	2	-0.563981
FOXA1	2	-0.563981
FPR2	2	-0.563981
FUCA2	2	-0.563981
GAPDH	2	-0.563981
GART	2	-0.563981
GAS8	2	-0.563981
GCA	2	-0.563981
GCDH	2	-0.563981
GCH1	2	-0.563981
GGH	2	-0.563981
GNG13	2	-0.563981
GP1BA	2	-0.563981
GPC3	2	-0.563981
GPER1	2	-0.563981
GPR31	2	-0.563981
GSDMD	2	-0.563981
GUSB	2	-0.563981
H2AFY	2	-0.563981
H2BFS	2	-0.563981
HDAC1	2	-0.563981
HDAC3	2	-0.563981
HDAC7	2	-0.563981
HDDC3	2	-0.563981
HIF1A	2	-0.563981
HIGD1A	2	-0.563981
HIST1H2AD	2	-0.563981
HIST1H2AJ	2	-0.563981
HIST1H4B	2	-0.563981
HIST1H4C	2	-0.563981
HIST1H4E	2	-0.563981
HIST2H2AA	2	-0.563981
HIST2H2AB	2	-0.563981
HIST2H3PS2	2	-0.563981
HNRNP	2	-0.563981
HP	2	-0.563981
HRAS	2	-0.563981
HRASLS2	2	-0.563981
HRCT1	2	-0.563981
HSD17B12	2	-0.563981
HSP90AB1	2	-0.563981
HSPA5	2	-0.563981
IDH1	2	-0.563981
IFI27L1	2	-0.563981
IGF1R	2	-0.563981
IGF2	2	-0.563981
IGF2R	2	-0.563981
IGFBP2	2	-0.563981
IGFBP7	2	-0.563981
IKBKB	2	-0.563981
IL18	2	-0.563981
IL1B	2	-0.563981
IL21	2	-0.563981
IL6	2	-0.563981
ING3	2	-0.563981
INS	2	-0.563981
IRF4	2	-0.563981
ITGA2B	2	-0.563981
ITIH2	2	-0.563981
JAK2	2	-0.563981
JUN	2	-0.563981
KDM1A	2	-0.563981
KDM2B	2	-0.563981
ABCD2	1	-0.721959
ACAA1	1	-0.721959
	5.57143
	6.32971
