## Supplemental Information 6 for "COVID-19 lung disease shares driver AT2 cytopathic features with Idiopathic pulmonary fibrosis"

### Sheet: Sheet1
GSEID	PMID	Sample number	Sample source	Patient Demographics	Age (SD)	Ethnicity	Gender
GSE143303	34245071	60	Endobronchial biopsy	Available	59(13)	Australians	F: 64% M: 36%
GSE63459	26134223	65	Lung	Available	65.9(11.66)	European American :78%, European American: 22%	F: 52% M: 48%
PMID: 11707567	11707567	186	lung	NA	NA	NA	NA
GSE113439	30963672	26	Lung	Available	41(12)	NA	F: 80% M: 20%
GSE84538	32110389	12	Lung	Available	50(18)	NA	F: 36 M: 64%
GSE157671	33276795	31	micro-dissected lungs	Available	52.8(11)	White 62%, African Americaan 11%, Hispanic 17%, Other 11%	F66% M: 34%
GSE48080	26484123	13	PBMC	Available	63(23)	NA	F: 0%, M: 100%
GSE42834	23940611	356	PBMC	Available	51(18.5)	White 63%, African Americaan 23%, Other 14%	F: 49%, M: 51%
GSE132914	32991815	6	Lung	NA	NA	NA	NA
GSE149878	33252859	4	Lung	Available	66(0)	Asian 100%	F: 0%, M: 100%
GSE171524	33915568	27	Lung	Available	72(8)	NA	F:38%, M: 62%
GSE146981	32991815	28	Lung	NA	NA	NA	NA
GSE158127	33257409	22	Lung	Available	44(13)	NA	F:33% M:67%
GSE159354	33294861	48	Lung	Available	48(11)	NA	F: 78%, M:22%
GSE181032	34867933	15	PBMC	Available	46(17)	NA	F:47%, M: 53%
GSE168409	34144055	117	PBMC	Available	43(2)	NA	F: 0%, M;100%
GSE16059	19503787	88	PBMC	NA	NA	NA	NA
GSE145926	32398875	21	Lung	Available	51(12)	NA	F: 34%, M: 66%
GSE122960	30554520	17	Lung	Available	57(10)	NA	F:52%, M:48%
GSE155941	33634147	12	Lung	Available	NA	NA	NA
GSE151764	33033248	56	Lung	Available	75(11)	NA	F: 18%, M: 82%
GSE152586	33128895	6	Organoid	NA	NA	NA	NA
GSE154613	NA	66	Organoid	NA	NA	NA	NA
GSE160435	33905739	10	Organoid	NA	NA	NA	NA
