## Supplemental Information 7 for "COVID-19 lung disease shares driver AT2 cytopathic features with Idiopathic pulmonary fibrosis"

### Sheet: Sheet1
Quantification	Associated figure	Groups	Total number of sample	Mean of Group A	Mean of group B	Standard deviation	Power (1-𝜷)	Type 1 error rate, 𝜶
Hamster Trichrome	5d	UN Vs IN	6	124138	1407893	707247	0.88	0.05
Hamster Trichrome	5d	IN + mAb Vs IN	6	165209	1407893	668968	0.89	0.05
Hamster Trichrome	5d	IN + EIBB 2801 Vs IN	6	263230	1407893	109680	1	0.05
HAMSTER CDKN2A	5f	Un Vs IN	6	3.18	13.9	6.14408	0.79	0.05
HAMSTER CDKN2A	5f	IN+mAb Rx Vs IN	6	4.43333	13.9	5.71717	0.74	0.05
HAMSTER KRT8	5f	Un Vs IN	6	0.7	4.553	2.24751	0.84	0.05
HAMSTER KRT8	5f	IN+mAb Rx Vs IN	6	1.58333	4.553	1.82533	0.8	0.05
Hamster CLDN4	5f	Un Vs IN	8	3.0725	14.0075	6.01952	0.88	0.05
Hamster CLDN4	5f	IN+mAb Rx Vs IN	8	5.8	14.0075	4.74626	0.85	0.05
Hamster TP53	5f	Un Vs IN	9	1.96	20.1475	10.0408	0.97	0.05
Hamster TP53	5f	IN+mAb Rx Vs IN	9	5.24	20.1475	8.44	0.96	0.05
HUMAN H&E	6a	UN Vs IN	8	2.04904e+06	3.48583e+06	830185	0.93	0.05
Human KRT8	6a	UN Vs IN	8	1.32	4.58	2.38	0.78	0.05
Human TP53	6a	UN Vs IN	8	5.06	20.03	8.54	0.93	0.05

### Sheet: Sheet2
UN	IN
3.97	24.53
6.67	14.61
4.56	18.36
5.04	22.63
5.06	20.0325	#DIV/0!
8.54866		4.44129
