## Supplemental Information 8 for "COVID-19 lung disease shares driver AT2 cytopathic features with Idiopathic pulmonary fibrosis"

### Sheet: Sheet1
Name	Dilution factor	Validation (method)	Validation document	Manufacturer	Catalog number
p14 ARF (E3X6D)	1:250	Validated commercially (Immunoblots, IHC and IF of cells with or without p14 ARF)	https://www.cellsignal.com/products/primary-antibodies/p14-arf-e3x6d-rabbit-mab/74560?site-search-type=Products&N=4294956287&Ntt=74560s&fromPage=plp&_requestid=992072	Cell Signaling	74560S
GRP78/BIP Rabbit polyclonal antibody	1:500	Validated commercially (Full length blot of cell lysates)	https://www.ptglab.com/products/GRP78,BIP-Antibody-11587-1-AP.htm	Proteintech	11587-1-AP
P53 Rabbit polyclonal antibody	1:200	Validated commercially (Full length blot of cell lysates; Antigen depletion)	https://www.ptglab.com/products/TP53-Antibody-21891-1-AP.htm	Proteintech	21891-1-AP
Cytokeratin 8 Rabbit polyclonal antibody	1:2000	Validated commercially (Full length blot of cell lysates; Epithelium specific signal by IHC)	https://www.ptglab.com/products/KRT8-Antibody-10384-1-AP.htm	Proteintech	10384-1-AP
Claudin 4-specific Rabbit polyclonal antibody	1:200	Validated commercially (Full length blot of cell lysates; Epithelium specific signal by IHC)	https://www.ptglab.com/products/CLDN4-specific-Antibody-16195-1-AP.htm	Proteintech	16195-1-AP
p21 Waf1 / Cip1 (12D1)	1:50	Validated commercially (Full length blot of cell lysates; Antigen depletion; p21 KO HeLa cells)	https://www.cellsignal.com/products/primary-antibodies/p21-waf1-cip1-12d1-rabbit-mab/2947?site-search-type=Products&N=4294956287&Ntt=2947s&fromPage=plp&_requestid=992182	Cell Signaling	2947S
CD14	1:100	Validated commercially (Full length blot of cell lysates)	https://www.thermofisher.com/antibody/product/CD14-Antibody-clone-SC69-02-Recombinant-Monoclonal/MA5-32248	Invitrogen	MA5-32248
SARS-CoV2 Nucleoprotein	1:250	Validated commercially (Full length blot of cell lysates of infected and uninfected cells)	https://www.sinobiological.com/antibodies/cov-nucleocapsid-40143-mm05	Sino Biological	40143-MM05
anti-Rabbit IgG Secondary Antibody; AlexaFluor 594 nm	1:500	Validated commercially (Highly cross adsorbed)	https://www.thermofisher.com/antibody/product/Goat-anti-Rabbit-IgG-H-L-Cross-Adsorbed-Secondary-Antibody-Polyclonal/A-11012	Invitrogen	A-11012
anti-Mouse IgG Secondary Antibody, AlexaFluor 488 nm	1:500	Validated commercially (Highly cross adsorbed)	https://www.thermofisher.com/antibody/product/Goat-anti-Mouse-IgG-Secondary-Antibody-Polyclonal/A-31560	Invitrogen	A-31560
